# MINI-AC: Inference of plant gene regulatory networks using bulk or single-cell accessible chromatin profiles

**DOI:** 10.1101/2023.05.26.542269

**Authors:** Nicolás Manosalva Pérez, Camilla Ferrari, Julia Engelhorn, Thomas Depuydt, Hilde Nelissen, Thomas Hartwig, Klaas Vandepoele

## Abstract

Gene regulatory networks (GRNs) represent the interactions between transcription factors (TF) and their target genes. GRNs control transcriptional programs involved in growth, development and stress responses, ultimately affecting diverse agricultural traits. While recent developments in accessible chromatin (AC) profiling technologies make it possible to identify context-specific regulatory DNA, learning the underlying GRNs remains a major challenge. We developed MINI-AC (Motif-Informed Network Inference based on Accessible Chromatin), a method that combines AC data from bulk or single-cell experiments with TF binding site information to learn GRNs in plants. We benchmarked MINI-AC using bulk AC datasets from different *Arabidopsis thaliana* tissues and showed that it outperforms other methods to identify correct TFs binding sites. In maize, a crop with a complex genome and abundant distal AC regions, MINI-AC successfully inferred leaf GRNs with experimentally confirmed, both proximal and distal, TF-target gene interactions. Furthermore, we showed that both AC regions and footprints are valid alternatives to infer AC-based GRNs with MINI-AC. Finally, we combined MINI-AC predictions from bulk and single-cell AC datasets to identify general and cell-type specific maize leaf regulators. Focusing on C4 metabolism, we identified diverse regulatory interactions in specialized cell types for this photosynthetic pathway. MINI-AC represents a powerful tool for inferring accurate AC-derived GRNs in plants and identifying known and novel candidate regulators, improving our understanding of gene regulation in plants.
