## Supplementary material for "MINI-AC: Inference of plant gene regulatory networks using bulk or single-cell accessible chromatin profiles": Table S

### Sheet: supp_table1
Dataset	Type	Dataset size (peaks)	Source of TFBS expected to be enriched	# of motifs expected to be retrieved as enriched
Tian et al. 2021 phloem companion cells	Bulk ATAC-Seq	2861	Differentially expressed TFs in tissue	150
Tian et al. 2021 epidermis cells	Bulk ATAC-Seq	1486	Differentially expressed TFs in tissue	29
Sijacic et al. 2018 mesophyll cells	Bulk ATAC-Seq	1508	Differentially expressed TFs in tissue	383
Sijacic et al. 2018 stem cells	Bulk ATAC-Seq	2132	Differentially expressed TFs in tissue	182
Song et al. 2016 19 TFs top 500 scoring peaks	ChIP-Seq	4282	TFs used for ChIP-Seq experiment	55

### Sheet: supp_table2
Gold standard subset	Number of TF-TG interactions	Total TGs	Number of TGs per TF
locus-based MINI-AC small non-coding genome search space	779007	33826	11937
locus-based MINI-AC medium non-coding genome search space	813518	34461	12544
locus-based MINI-AC large non-coding genome search space	851814	35161	13202
genome-wide MINI-AC	939335	36960	14588

### Sheet: supp_table3
	Motif enrichment numbers						Enriched TFs numbers						MOA-seq-derived GRN comparison with maize leaf gold-standard
	Total motifs	Motifs associated with DE TFs	Precision	Recall	F1		Total TFs	DE TFs	Precision	Recall	F1		Full network size	Network size only with TFs in gold standard	Gold standard network size	Precision	Recall	F1
MOA-seq footprints	719	712	0.527	0.532	0.53		1032	173	0.145	0.867	0.249		3560086	269174	939335	0.553	0.159	0.247
MOA-seq peaks	812	712	0.544	0.621	0.58		1113	173	0.141	0.901	0.244		4110921	301742	939335	0.565	0.182	0.275

### Sheet: supp_table4
dataset	Total enriched motifs	Total DE motifs	DE enriched motifs	% DE enriched motifs	Total enriched TFs	Total DE TFs	DE enriched TFs	% of DE enriched TFs	DE enriched motifs top 150	% DE enriched motifs top 150	Enriched TFs top 150	DE enriched TFs top 150	% DE enriched TFs top 150	Is top better for motifs?
PRJNA391551_leaf	863	685	480	0.556	676	173	129	0.191	76	0.528	196	37	0.189	FALSE
GSE128434_leaf	736	685	362	0.492	615	173	107	0.174	77	0.535	217	41	0.189	TRUE
MOA_seq_peaks_leaf	781	685	422	0.54	702	173	129	0.184	89	0.61	262	50	0.191	TRUE
PRJNA518749_leaf	777	685	410	0.528	657	173	125	0.19	74	0.514	200	41	0.205	FALSE
mesophyll	705	430	210	0.298	596	79	44	0.074	64	0.438	191	14	0.073	TRUE
subsidiary	794	408	226	0.285	684	54	37	0.054	50	0.345	207	12	0.058	TRUE
guard cell	736	109	24	0.033	624	12	7	0.011	2	0.014	209	2	0.01	FALSE
bundle sheath	734	485	249	0.339	573	78	48	0.084	52	0.361	160	17	0.106	TRUE
Mean values bulk datasets	789.25	685	418.5	0.529	662.5	173	122.5	0.18475	79	0.54675	218.75	42.25	0.1935	TRUE
Median values bulk datasets	781	685	418.5	0.529	662.5	173	125	0.18475	77	0.535	217	41	0.191	TRUE
Mean values single-cell datasets	742.6	554.2	294	0.3957	621.8	126.1	81.7	0.1313	58.8	0.4042	191.9	24.4	0.1274	TRUE
Median values single-cell datasets	737	685	345	0.48	624	173	106	0.175	64	0.441	198	24.4	0.143	FALSE
Mean values all	765.75	521.5	297.875	0.383875	640.875	114.375	78.25	0.12025	60.5	0.418125	205.25	26.75	0.127625	TRUE
Median values all	756.5	585	305.5	0.4155	640.5	126	77.5	0.129	69	0.476	203.5	27	0.1475	TRUE
Clarification: To evaluate motif enrichment results of the bulk datasets, we used the combination of all DE genes (4137 total genes; 173 TFs), while for the single-cell results we used the DE genes of the corresponding cell type (289-1982 total genes; 12-79 TFs; see Materials and Methods).

### Sheet: supp_table5
Gene name	Maize V4 gene ID
HB78	Zm00001d029934
HB62	Zm00001d047995
HB11	Zm00001d020670
OCL5a	Zm00001d049443
HB91	Zm00001d026351
HB75	Zm00001d002234
EREB102	Zm00001d020595
EREB54	Zm00001d024324
MYBR100	Zm00001d017609
DOF11	Zm00001d030727
DOF17	Zm00001d051439
DOF23	Zm00001d026096
MYB25	Zm00001d010201
MYB132	Zm00001d025864
MYB8	Zm00001d041853
bHLH157	Zm00001d005969
bHLH106	Zm00001d020834
DOF12	Zm00001d013783
bHLH57	Zm00001d043706
bHLH99	Zm00001d009013
MYC7	Zm00001d030028
bHLH91	Zm00001d047017
NAC109	Zm00001d042609
NAC5	Zm00001d005208
NAC67	Zm00001d023669
OCL3	Zm00001d021236
IDDP10	Zm00001d017560
NKD1	Zm00001d002654
MYB32	Zm00001d042665
bZIP37	Zm00001d024041
bZIP111	Zm00001d030995
bZIP17	Zm00001d046937
bHLH165	Zm00001d049870
bHLH57	Zm00001d037098
bHLH47	Zm00001d034298
GATA11	Zm00001d002811
GATA5	Zm00001d025953
ARF8	Zm00001d041056
DOF30	Zm00001d028625
MYB35	Zm00001d011297
MYB84	Zm00001d024627
PL1	Zm00001d037118
KANADI3	Zm00001d050350
GLK24	Zm00001d015521
HB33	Zm00001d033378
HB36	Zm00001d033898
HB37	Zm00001d013547

### Sheet: supp_table6
Gene ID	Bundle sheath Marand	Lu et al. 2019	Guard cell Marand	MOA-seq peaks	Mesophyll Marand	Dong et al. 2017	Tu et al. 2020	Subsidiary Marand	MOA-seq footprints	Rank geometric mean	Borda rank	TF family	Gene name	Description	Arabidopsis gene ID	Arabidopsis gene name	Gene name (+ alias)	Gene description	P value	Avg_log2(FC)	pct.1	pct.2	Adjusted P value	Cluster
Zm00001d006034	2	2	1	1	1	9	10	1	12	2.53479	4	Unknown	Zm00001d006034	DNA binding protein	AT2G33620	AHL10	Zm00001d006034 (AHL10)	DNA binding protein	0.0,0.0,0.0	0.48,-0.466,-0.933	0.222,0.142,0.065	0.151,0.213,0.218	0.0,0.0,0.0	Subsidiary,Mesophyll
Zm00001d029934	15	22	70	7	3	156	99	4	10	18.8444	28	HD-ZIP	Homeobox-transcription factor 78	Homeobox-leucine zipper protein HAT4	AT3G60390	HAT3	Homeobox-transcription factor 78 (HAT3)	Homeobox-leucine zipper protein HAT4	0.0,0.0	0.857,0.647	0.105,0.566	0.022,0.202	0.0,0.0	Bundle sheath,Subsidiary
Zm00001d047995	15	22	70	7	3	156	99	4	10	18.8444	29	HD-ZIP	Homeobox-transcription factor 62	Putative homeobox DNA-binding and leucine zipper domain family protein	AT4G37790	HAT22	Homeobox-transcription factor 62 (HAT22)		0.0,0.0	0.297,-0.64	0.144,0.021	0.092,0.1	0.0,0.0	Mesophyll
Zm00001d020670	15	22	70	7	3	156	99	4	10	18.8444	33	HD-ZIP	Homeobox-transcription factor 11	Homeobox-leucine zipper protein HAT3	AT4G37790	HAT22	Homeobox-transcription factor 11 (HAT22)		0.0	0.354	0.1	0.054	0.0	Pavement cells
Zm00001d005208	136	19	94	15	18	1	31	32	22	22.42	36	NAC	NAC-transcription factor 5	NAC domain-containing protein 2	AT5G63790	NAC102	NAC-transcription factor 5 (NAC102)	NAC domain-containing protein 2	0.0,0.0	1.215,0.557	0.2,0.962	0.032,0.883	0.0,0.0	Bundle sheath
Zm00001d000112	136	19	94	15	18	1	31	32	22	22.42	38	NAC	NAC-transcription factor 125	NAC domain-containing protein 2	AT5G08790	ATAF2	NAC-transcription factor 125 (ATAF2)	NAC domain-containing protein 2	0.0	-0.74	0.233	0.319	0.0	Pavement cells
Zm00001d042609	136	19	94	15	18	1	31	32	22	22.42	41	NAC	NAC-transcription factor 109	NAC domain-containing protein 48%3B NAC transcription factor	AT1G01720	ATAF1	NAC-transcription factor 109 (ATAF1)	NAC domain-containing protein 48%3B NAC transcription factor	0.0,0.0	-0.787,0.471	0.271,0.63	0.49,0.474	0.0,0.006	Bundle sheath,Subsidiary
Zm00001d023669	136	19	94	15	18	1	31	32	22	22.42	42	NAC	NAC-transcription factor 67	Putative NAC domain transcription factor superfamily protein	AT5G13180	VNI2	NAC-transcription factor 67 (VNI2)	Putative NAC domain transcription factor superfamily protein	0.0,0.0,0.0	-0.451,1.253,-0.964	0.384,0.58,0.243	0.423,0.378,0.393	0.0,0.0,0.01	Bundle sheath,Subsidiary
Zm00001d031487	138	5	240	10	53	16	39	79	1	25.3522	44	SBP	SBP-transcription factor16	SBP-transcription factor16	AT1G76580		SBP-transcription factor16	SBP-transcription factor16	0.0	0.268	0.396	0.16	0.024	Bundle sheath
Zm00001d030727	3	121	35	60	5	105	124	50	172	42.2258	62	Dof	C2C2-Dof-transcription factor 11	Dof zinc finger protein DOF2.2	AT5G02460		C2C2-Dof-transcription factor 11	Dof zinc finger protein DOF2.2	0.0	0.264	0.208	0.0	0.0	Bundle sheath
Zm00001d028625	3	121	35	60	5	105	124	50	172	42.2258	63	Dof	C2C2-Dof-transcription factor 30	DOF30 transcription factor	AT3G55370	OBP3	C2C2-Dof-transcription factor 30 (OBP3)	DOF30 transcription factor	0.0	0.278	0.264	0.0	0.0	Bundle sheath
Zm00001d027846	3	121	35	60	5	105	124	50	172	42.2258	65	Dof	C2C2-Dof-transcription factor 21	Dof-type zinc finger DNA-binding family protein	AT5G62430	CDF1	C2C2-Dof-transcription factor 21 (CDF1)	Dof-type zinc finger DNA-binding family protein	0.0,0.0	0.272,-0.544	0.267,0.208	0.228,0.262	0.0,0.01	Pavement cells
Zm00001d051439	3	121	35	60	5	105	124	50	172	42.2258	71	Dof	C2C2-Dof-transcription factor 17	Dof zinc finger protein DOF2.5	AT4G24060		C2C2-Dof-transcription factor 17	Dof zinc finger protein DOF2.5	0.0,0.0	0.835,0.423	0.143,0.396	0.0,0.001	0.0,0.0	Bundle sheath
Zm00001d022525	3	121	35	60	5	105	124	50	172	42.2258	87	Dof	C2C2-Dof-transcription factor 1	Dof-type zinc finger DNA-binding family protein	AT5G39660	CDF2	C2C2-Dof-transcription factor 1 (CDF2)	Dof-type zinc finger DNA-binding family protein	0.0	0.495	0.163	0.124	0.007	Subsidiary
Zm00001d026096	3	121	35	60	5	105	124	50	172	42.2258	89	Dof	C2C2-Dof-transcription factor 23	Dof zinc finger protein DOF2.5	AT4G24060		C2C2-Dof-transcription factor 23	Dof zinc finger protein DOF2.5	0.0	0.704	0.491	0.04	0.0	Bundle sheath
Zm00001d043904	3	121	35	60	5	105	124	50	180	42.4397	93	Dof	C2C2-Dof-transcription factor 4	Cyclic dof factor 2	AT1G29160		C2C2-Dof-transcription factor 4	Cyclic dof factor 2	0.0,0.0	1.105,-0.933	0.436,0.071	0.194,0.215	0.0,0.0	Subsidiary
Zm00001d026351	1	254	3	277	2	239	244	277	123	45.5179	94	HD-ZIP	Homeobox-transcription factor 91	Homeodomain leucine zipper family IV protein%3B Putative homeobox/lipid-binding domain family protein	AT4G04890	PDF2	Homeobox-transcription factor 91 (PDF2)	Homeodomain leucine zipper family IV protein%3B Putative homeobox/lipid-binding domain family protein	0.0,0.0,0.0	0.491,-1.208,-1.192	0.224,0.037,0.026	0.133,0.219,0.209	0.0,0.0,0.0	Bundle sheath,Mesophyll
Zm00001d002234	1	254	3	277	2	239	244	277	123	45.5179	96	HD-ZIP	Homeobox-transcription factor 75	Homeodomain leucine zipper family IV protein	AT4G04890	PDF2	Homeobox-transcription factor 75 (PDF2)	Homeodomain leucine zipper family IV protein	0.0,0.0,0.0	0.447,-1.24,-1.498	0.295,0.065,0.03	0.185,0.289,0.276	0.0,0.0,0.0	Bundle sheath,Mesophyll
Zm00001d049443	1	254	3	277	2	239	244	277	123	45.5179	98	HD-ZIP	outer cell layer5a	Homeobox-leucine zipper protein MERISTEM L1	AT4G04890	PDF2	outer cell layer5a (PDF2)	Homeobox-leucine zipper protein MERISTEM L1	0.0,0.0,0.0	0.505,-1.43,-1.315	0.332,0.071,0.083	0.214,0.327,0.312	0.0,0.0,0.0	Bundle sheath,Mesophyll
Zm00001d020595	4	127	19	149	7	146	159	42	132	47.7709	105	ERF	AP2-EREBP-transcription factor 102	Ethylene response factor	AT3G14230	RAP2.2	AP2-EREBP-transcription factor 102 (RAP2.2)	Ethylene response factor	0.0,0.0	0.557,0.794	0.112,0.868	0.039,0.464	0.0,0.0	Bundle sheath,Mesophyll
Zm00001d037098	179	46	39	21	65	48	48	30	61	49.6941	110	bHLH	bHLH-transcription factor 5	Putative HLH DNA-binding domain superfamily protein isoform 1%3B Putative HLH DNA-binding domain superfamily protein isoform 2	AT2G24260	LRL1	bHLH-transcription factor 5 (LRL1)	Putative HLH DNA-binding domain superfamily protein isoform 1%3B Putative HLH DNA-binding domain superfamily protein isoform 2	0.0	0.448	0.162	0.063	0.0	Mesophyll
Zm00001d028297	153	55	46	33	72	46	54	39	24	50.506	119	bHLH	bHLH-transcription factor 3	Transcription factor bHLH62	AT1G10120		bHLH-transcription factor 3		0.0	0.252	0.121	0.071	0.0	Pavement cells
Zm00001d000339	40	127	69	20	26	118	107	84	58	60.7154	141	ERF	AP2-EREBP-transcription factor 92	Ethylene-responsive transcription factor 4%3B Putative AP2/EREBP transcription factor superfamily protein	AT5G44210	ERF9	AP2-EREBP-transcription factor 92 (ERF9)	Ethylene-responsive transcription factor 4%3B Putative AP2/EREBP transcription factor superfamily protein	0.0	0.412	0.642	0.361	0.014	Bundle sheath
Zm00001d049870	226	67	62	33	143	46	55	63	24	63.5672	144	bHLH	bHLH-transcription factor 165	Transcription factor bHLH137	AT5G50915		bHLH-transcription factor 165	Transcription factor bHLH137	0.0,0.0,0.0,0.0	1.183,-1.553,-1.26,-1.239	0.248,0.052,0.056,0.057	0.093,0.23,0.229,0.22	0.0,0.0,0.0,0.0	Subsidiary,Bundle sheath,Mesophyll
Zm00001d024324	13	127	43	149	9	150	159	82	132	66.2474	148	ERF	AP2-EREBP-transcription factor 54	Putative AP2/EREBP transcription factor superfamily protein	AT3G20310	ERF7	AP2-EREBP-transcription factor 54 (ERF7)	Putative AP2/EREBP transcription factor superfamily protein	0.0	0.487	0.981	0.903	0.003	Bundle sheath
Zm00001d031561	226	87	62	33	143	58	65	68	24	68.9875	150	bHLH	bHLH-transcription factor 81	Transcription factor bHLH62	AT3G07340		bHLH-transcription factor 81	Transcription factor bHLH62	0.0,0.0,0.0	0.523,-0.547,-0.599	0.125,0.051,0.031	0.062,0.117,0.118	0.0,0.0,0.0	Subsidiary,Mesophyll
Zm00001d040536	229	64	48	63	109	47	45	57	72	70.299	153	bHLH	bHLH-transcription factor 68	Transcription factor PIF4	AT2G46970	PIL1	bHLH-transcription factor 68 (PIL1)		0.0	0.308	0.216	0.187	0.011	Pavement cells
Zm00001d034298	229	64	48	63	109	47	45	57	72	70.299	156	bHLH	bHLH-transcription factor 47	Transcription factor PIF4	AT3G59060	PIL6	bHLH-transcription factor 47 (PIL6)	Transcription factor PIF4	0.0,0.0,0.0,0.0,0.0	1.078,-0.974,-0.559,-1.57,-0.928	0.394,0.219,0.244,0.077,0.209	0.18,0.36,0.361,0.372,0.354	0.0,0.0,0.0,0.0,0.019	Subsidiary,Bundle sheath,Mesophyll
Zm00001d005969	239	57	61	42	138	50	57	56	61	71.1777	160	bHLH	bHLH-transcription factor 157	Transcription factor BIM3	AT1G69010	BIM2	bHLH-transcription factor 157 (BIM2)	Transcription factor BIM3	0.0,0.0,0.0,0.0	0.765,1.335,2.222,1.074	0.16,0.2,0.364,0.925	0.042,0.047,0.048,0.39	0.0,0.0,0.0,0.0	Guard cell,Bundle sheath
Zm00001d020834	239	57	61	42	138	50	57	56	61	71.1777	161	bHLH	bHLH-transcription factor 106	Transcription factor BIM2	AT3G12770	MEF22	bHLH-transcription factor 106 (MEF22)	Transcription factor BIM2	0.0,0.0,0.0	0.381,-0.413,1.967	0.176,0.047,0.5	0.101,0.109,0.104	0.0,0.0,0.0	Guard cell,Subsidiary
Zm00001d018967	246	89	48	77	129	64	71	60	111	87.9823	170	bHLH	bHLH-transcription factor 39	Transcription factor bHLH7	AT4G02590	UNE12	bHLH-transcription factor 39 (UNE12)	Transcription factor bHLH7	0.0	0.459	0.509	0.163	0.0	Bundle sheath
Zm00001d013073	246	89	48	77	129	64	71	60	111	87.9823	171	bHLH	bHLH-transcription factor 159	Transcription factor bHLH7	AT4G02590	UNE12	bHLH-transcription factor 159 (UNE12)	Transcription factor bHLH7	0.0	0.292	0.283	0.001	0.0	Bundle sheath
Zm00001d024783	229	98	71	65	109	76	72	57	92	88.2282	172	bHLH	bHLH-transcription factor 117	Putative HLH DNA-binding domain superfamily protein	AT1G09530	POC1	bHLH-transcription factor 117 (POC1)		0.0	0.476	0.1	0.019	0.0	Bundle sheath
Zm00001d028007	247	97	134	85	178	19	47	88	85	88.244	173	CAMTA	CAMTA-transcription factor 4	Calmodulin-binding transcription activator 2	AT5G64220	CAMTA2	CAMTA-transcription factor 4 (CAMTA2)	Calmodulin-binding transcription activator 2	0.0	0.467	0.158	0.077	0.0	Pavement cells
Zm00001d047209	247	97	134	85	178	19	47	88	85	88.244	174	CAMTA	Zm00001d047209	Calmodulin-binding transcription activator 2	AT2G22300	SR1	Zm00001d047209 (SR1)	Calmodulin-binding transcription activator 2	0.0,0.0,0.0,0.0	0.513,-0.518,-0.71,0.323	0.397,0.318,0.235,0.453	0.317,0.386,0.391,0.148	0.0,0.0,0.0,0.0	Subsidiary,Bundle sheath,Mesophyll
Zm00001d014286	247	97	134	85	178	19	47	88	85	88.244	175	CAMTA	Zm00001d014286	Calmodulin-binding transcription activator 2	AT2G22300	SR1	Zm00001d014286 (SR1)		0.0	-0.353	0.222	0.281	0.0	Mesophyll
Zm00001d049364	53	127	85	160	30	150	211	83	210	104.724	184	ERF	AP2-EREBP-transcription factor 209	Ethylene-responsive transcription factor 4%3B Putative AP2/EREBP transcription factor superfamily protein	AT3G20310	ERF7	AP2-EREBP-transcription factor 209 (ERF7)		0.0	0.738	0.868	0.671	0.0	Bundle sheath
Zm00001d051458	66	743	276	32	24	419	204	341	15	118.319	190	MYB_related	MYB-related-transcription factor 64	methyl erythritol cyclodiphosphate synthase1	AT1G63970	MECPS	MYB-related-transcription factor 64 (MECPS)		0.0	0.3	0.198	0.135	0.0	Mesophyll
Zm00001d017609	66	743	276	32	24	419	204	341	15	118.319	193	MYB_related	MYB-related-transcription factor 100	Protein REVEILLE 6	AT5G52660		MYB-related-transcription factor 100	Protein REVEILLE 6	0.0,0.0,0.0	-0.469,0.752,0.636	0.151,0.319,0.322	0.234,0.156,0.166	0.0,0.0,0.0	Bundle sheath,Mesophyll
Zm00001d039065	326	186	270	172	159	139	141	141	119	174.137	212	bZIP	G-box binding factor1	G-box binding factor	AT2G46270	GBF3	G-box binding factor1 (GBF3)	G-box binding factor	0.0,0.0	0.408,-0.574	0.292,0.089	0.189,0.203	0.0,0.0	Mesophyll,Subsidiary
Zm00001d030995	407	205	355	150	290	114	114	222	52	179.484	216	bZIP	bZIP-transcription factor 111	Basic leucine zipper 25	AT5G28770	BZO2H3	bZIP-transcription factor 111 (BZO2H3)	Basic leucine zipper 25	0.0,0.0	-1.33,1.242	0.154,0.369	0.274,0.261	0.0,0.0	Mesophyll
Zm00001d015421	407	205	355	150	290	114	114	222	52	179.484	217	bZIP	bZIP-transcription factor 104	Basic leucine zipper 9	AT5G24800	BZO2H2	bZIP-transcription factor 104 (BZO2H2)	Basic leucine zipper 9	0.0,0.0	0.968,1.729	0.3,0.981	0.101,0.055	0.0,0.0	Bundle sheath
Zm00001d046937	407	205	355	150	290	114	114	222	52	179.484	218	bZIP	bZIP-transcription factor 17	Basic leucine zipper 9	AT5G24800	BZO2H2	bZIP-transcription factor 17 (BZO2H2)	Basic leucine zipper 9	0.0,0.0,0.0	0.521,-1.289,-0.631	0.393,0.222,0.309	0.308,0.384,0.381	0.0,0.0,0.0	Mesophyll
Zm00001d024041	346	206	285	172	196	139	141	168	169	193.543	222	bZIP	bZIP-transcription factor 37	bZIP transcription factor 16	AT1G32150	bZIP68	bZIP-transcription factor 37 (bZIP68)		0.0	-0.346	0.078	0.118	0.015	Mesophyll
Zm00001d053967	346	206	285	172	196	139	141	168	169	193.543	225	bZIP	bZIP-transcription factor 71	Putative bZIP transcription factor superfamily protein	AT1G32150	bZIP68	bZIP-transcription factor 71 (bZIP68)	Putative bZIP transcription factor superfamily protein	0.0,0.0	0.334,-0.756	0.228,0.073	0.181,0.229	0.0,0.0	Subsidiary
Zm00001d041277	300	168	283	130	329	205	197	198	162	209.881	250	YABBY	C2C2-YABBY-transcription factor 5	Putative axial regulator YABBY 2	AT2G26580	YAB5	C2C2-YABBY-transcription factor 5 (YAB5)	Putative axial regulator YABBY 2	0.0	0.39	0.174	0.096	0.0	Mesophyll
Zm00001d034468	105	293	175	220	95	306	346	275	367	219.901	255	MYB	Zm00001d034468	Protein binding protein	AT2G30580	DRIP2	Zm00001d034468 (DRIP2)	Protein binding protein	0.0	0.493	0.177	0.113	0.0	Subsidiary
Zm00001d046568	386	273	378	199	342	290	238	352	42	241.23	273	TALE	knotted related homeobox2	knotted related homeobox2	AT5G25220	KNAT3	knotted related homeobox2 (KNAT3)	knotted related homeobox2	0.0,0.0,0.0	0.389,-0.5,-0.73	0.243,0.164,0.133	0.167,0.231,0.235	0.0,0.0,0.0	Mesophyll
Zm00001d013003	437	279	569	119	358	160	184	329	97	241.332	275	NAC	NAC-transcription factor 60	NAC domain-containing protein 2	AT5G08790	ATAF2	NAC-transcription factor 60 (ATAF2)	NAC domain-containing protein 2	0.0,0.0,0.0	-0.376,0.521,0.497	0.184,0.311,0.269	0.244,0.189,0.19	0.0,0.0,0.0	Mesophyll
Zm00001d034601	437	279	569	119	358	160	184	329	97	241.332	276	NAC	NAC-transcription factor 49	NAC domain-containing protein 67%3B NAC1 transcription factor%3B SNAC1	AT5G08790	ATAF2	NAC-transcription factor 49 (ATAF2)	NAC domain-containing protein 67%3B NAC1 transcription factor%3B SNAC1	0.0,0.0	-0.425,0.425	0.382,0.696	0.517,0.507	0.0,0.0	Bundle sheath,Subsidiary
Zm00001d012527	437	279	569	119	358	160	184	329	97	241.332	277	NAC	NAC-transcription factor 23	NAC domain-containing protein 2	AT5G08790	ATAF2	NAC-transcription factor 23 (ATAF2)	NAC domain-containing protein 2	0.0,0.0	0.92,0.556	0.196,0.868	0.062,0.702	0.0,0.011	Bundle sheath
Zm00001d049543	158	952	386	114	82	537	300	462	78	244.745	280	MYB_related	circadian clock associated1	circadian clock associated1	AT2G46830	CCA1	circadian clock associated1 (CCA1)	circadian clock associated1	0.0,0.0,0.0,0.0,0.0	-0.693,-1.271,1.174,0.702,1.768	0.473,0.326,0.711,0.566,0.818	0.557,0.498,0.473,0.484,0.489	0.0,0.0,0.0,0.0,0.0	Subsidiary,Guard cell,Mesophyll
Zm00001d024547	158	952	386	114	82	537	300	462	78	244.745	282	MYB_related	MYB-related-transcription factor 48	Putative MYB DNA-binding domain superfamily protein	AT2G46830	CCA1	MYB-related-transcription factor 48 (CCA1)	Putative MYB DNA-binding domain superfamily protein	0.0	0.646	0.162	0.055	0.0	Mesophyll
Zm00001d002811	452	248	271	249	589	231	109	192	189	251.811	287	GATA	C2C2-GATA-transcription factor 11	GATA zinc finger family protein	AT5G66320	GATA5	C2C2-GATA-transcription factor 11 (GATA5)	GATA zinc finger family protein	0.0,0.0,0.0	-0.337,0.272,0.557	0.08,0.138,0.145	0.125,0.085,0.084	0.0,0.0,0.0	Subsidiary,Mesophyll
Zm00001d051981	452	248	271	249	589	231	109	192	189	251.811	290	GATA	C2C2-GATA-transcription factor 4	GATA transcription factor 8	AT3G54810	GATA8	C2C2-GATA-transcription factor 4 (GATA8)	GATA transcription factor 8	0.0,0.0,0.0	-0.547,1.24,-0.58	0.265,0.435,0.154	0.316,0.263,0.283	0.0,0.0,0.0	Subsidiary,Mesophyll
Zm00001d018421	452	248	271	249	589	231	109	192	189	251.811	294	GATA	C2C2-GATA-transcription factor 24	GATA transcription factor 8	AT3G54810	GATA8	C2C2-GATA-transcription factor 24 (GATA8)		0.0	0.313	0.394	0.298	0.0	Pavement cells
Zm00001d051749	317	119	582	138	368	261	236	256	370	265.274	318	HD-ZIP	Homeobox-transcription factor 115	Putative homeobox DNA-binding and leucine zipper domain family protein isoform 1%3B Putative homeobox DNA-binding and leucine zipper domain family protein isoform 2	AT3G01470	HD-ZIP-1	Homeobox-transcription factor 115 (HD-ZIP-1)	Putative homeobox DNA-binding and leucine zipper domain family protein isoform 1%3B Putative homeobox DNA-binding and leucine zipper domain family protein isoform 2	0.0,0.0,0.0	-0.337,1.043,0.307	0.092,0.219,0.283	0.122,0.09,0.036	0.0,0.0,0.0	Bundle sheath,Subsidiary
Zm00001d020804	317	119	582	138	368	261	236	256	370	265.274	319	HD-ZIP	Homeobox-transcription factor 120	Homeobox-leucine zipper protein ATHB-6	AT5G65310	HB5	Homeobox-transcription factor 120 (HB5)	Homeobox-leucine zipper protein ATHB-6	0.0,0.0,0.0	0.641,-0.613,-0.983	0.248,0.172,0.073	0.153,0.233,0.241	0.0,0.001,0.0	Subsidiary
Zm00001d011614	474	129	511	418	577	164	150	458	287	307.203	343	MYB	MYB-transcription factor 24	Putative MYB DNA-binding domain superfamily protein	AT3G49690	RAX3	MYB-transcription factor 24 (RAX3)	Putative MYB DNA-binding domain superfamily protein	0.0	0.789	0.472	0.003	0.0	Bundle sheath
Zm00001d006293	357	120	440	360	265	325	379	364	639	333.851	369	Nin-like	NLP-transcription factor 17	NIN-like protein 1	AT1G20640	NLP4	NLP-transcription factor 17 (NLP4)	NIN-like protein 1	0.0	0.64	0.157	0.055	0.0	Mesophyll
Zm00001d025757	357	120	440	360	265	325	379	364	639	333.851	371	Nin-like	NLP-transcription factor 9	Protein NLP8	AT2G43500	NLP8	NLP-transcription factor 9 (NLP8)	Protein NLP8	0.0,0.0	-0.343,1.039	0.218,0.385	0.268,0.217	0.0,0.0	Subsidiary
Zm00001d027510	357	120	440	360	265	325	379	364	639	333.851	372	Nin-like	NLP-transcription factor 7	Protein NLP2	AT1G20640	NLP4	NLP-transcription factor 7 (NLP4)	Protein NLP2	0.0	0.418	0.13	0.048	0.0	Bundle sheath
Zm00001d027509	357	120	440	360	265	325	379	364	639	333.851	378	Nin-like	Zm00001d027509	Probable serine/threonine-protein kinase Cx32 chloroplastic			Zm00001d027509	Probable serine/threonine-protein kinase Cx32 chloroplastic	0.0,0.0	-1.412,2.59	0.048,0.517	0.205,0.048	0.0,0.0	Subsidiary
Zm00001d002654	466	471	536	89	351	552	457	376	182	341.663	380	C2H2	naked endosperm1	naked endosperm1	AT2G02070	IDD5	naked endosperm1 (IDD5)	naked endosperm1	0.0	1.019	0.155	0.002	0.0	Mesophyll
Zm00001d021403	466	471	536	89	351	552	457	376	182	341.663	381	C2H2	indeterminate1 domain7	indeterminate1 domain7	AT2G02070	IDD5	indeterminate1 domain7 (IDD5)	indeterminate1 domain7	0.0	1.442	0.23	0.005	0.0	Mesophyll
Zm00001d017560	482	483	570	109	351	552	457	434	190	361.567	407	C2H2	indeterminate domain p10	indeterminate domain p10	AT2G02070	IDD5	indeterminate domain p10 (IDD5)	indeterminate domain p10	0.0,0.0,0.0,0.0	-1.018,-1.018,1.968,1.968	0.005,0.005,0.369,0.369	0.133,0.133,0.005,0.005	0.0,0.0,0.0,0.0	Mesophyll
Zm00001d044261	482	483	570	109	351	552	457	434	190	361.567	408	C2H2	Zm00001d044261	Protein indeterminate-domain 9	AT1G03840	MGP	Zm00001d044261 (MGP)	Protein indeterminate-domain 9	0.0	1.232	0.206	0.002	0.0	Mesophyll

### Sheet: supp_table7
Cell type	Rank	TF name	TF ID	MINI-AC findings	Literature description	reference
mesophyll, bundle sheath, guard cell	2,1,3	OCL5a	Zm00001d049443	up-regulated in pavement cells, which could explain why they also have a very low rank in epidermal cell-types such as L1 leaf primordia (rank 1) or bulliform (rank 7)	previously shown to be preferentially expressed in maize epidermis	10.1104/pp.109.150540, 10.1104/pp.111.182147
mesophyll, bundle sheath, guard cell	2,1,3	HB91	Zm00001d026351	up-regulated in pavement cells, which could explain why they also have a very low rank in epidermal cell-types such as L1 leaf primordia (rank 1) or bulliform (rank 7)	previously shown to be preferentially expressed in maize epidermis	10.1104/pp.109.150540, 10.1104/pp.111.182148
mesophyll, bundle sheath, guard cell	2,1,3	HB75	Zm00001d002234	up-regulated in pavement cells, which could explain why they also have a very low rank in epidermal cell-types such as L1 leaf primordia (rank 1) or bulliform (rank 7)	previously shown to be preferentially expressed in maize epidermis	10.1104/pp.109.150540, 10.1104/pp.111.182149
bundle sheath	531	MYB25	Zm00001d010201	showed enrichment for ‘cutin transport’	could be related with the suberization of bundle sheath cells in grasses, since suberin and cutin share many common monomers. Ortholog of MYB4, involved in lignin biosynthesis	10.1093/jxb/eru108, 10.1007/s00709-021-01676-4, 10.1111/tpj.14570
bundle sheath	531	MYB8	Zm00001d025864	showed enrichment for ‘cutin transport’	could be related with the suberization of bundle sheath cells in grasses, since suberin and cutin share many common monomers. Ortholog of MYB4, involved in lignin biosynthesis	10.1093/jxb/eru108, 10.1007/s00709-021-01676-4, 10.1111/tpj.14570
bundle sheath	549	MYB132	Zm00001d041853	showed enrichment for ‘cutin transport’	could be related with the suberization of bundle sheath cells in grasses, since suberin and cutin share many common monomers. Ortholog of MYB15, involved in lignin biosynthesis	10.1093/jxb/eru108, 10.1007/s00709-021-01676-4, 10.3389/fpls.2020.583155
bundle sheath	136	NAC5	Zm00001d005208	up-regulated in bundle sheath, showed enrichment for photomorphogenesis-related genes exclusively in bundle sheath	in Arabidopsis, its ortholog is NAC102, which mutations cause reduced hypocotyl growth in response to exogenous brassinosteroid treatments	10.1111/ppl.13339
bundle sheath	136	NAC109	Zm00001d042609	up-regulated in bundle sheath, showed enrichment for photomorphogenesis-related genes exclusively in bundle sheath	in Arabidopsis, its ortholog is ATAF1, which mutations cause reduced hypocotyl growth in response to exogenous brassinosteroid treatments	10.1111/ppl.13339

### Sheet: supp_table8
Cell type	TF name	TF ID	function controlling
mesophyll	EREB102	Zm00001d020595	carbon utilization, carotene biosynthesis, nonphotochemical quenching
mesophyll	IDDP10	Zm00001d017560	carbon utilization
mesophyll	NKD1	Zm00001d002654	carbon utilization
mesophyll	MYB32	Zm00001d042665	photosystem II assembly, photoinhibition
mesophyll	bZIP37	Zm00001d024041	photosystem II assembly
mesophyll	bZIP111	Zm00001d030995	photosystem II assembly
mesophyll	bZIP17	Zm00001d046937	photosystem II assembly
mesophyll	Zm00001d006034	Zm00001d006034	chlorophyll biosynthesis
mesophyll	bHLH165	Zm00001d049870	chlorophyll biosynthesis
mesophyll	bHLH5	Zm00001d037098	chlorophyll biosynthesis
mesophyll	bHLH47	Zm00001d034298	chlorophyll biosynthesis
mesophyll	GATA11	Zm00001d002811	chlorophyll biosynthesis
mesophyll	GATA5	Zm00001d025953	chlorophyll biosynthesis
mesophyll	ARF8	Zm00001d041056	xanthophyll biosynthesis
bundle sheath	DOF23	Zm00001d026096	ribulose bisphosphate carboxylase complex assembly
bundle sheath	DOF17	Zm00001d051439	ribulose bisphosphate carboxylase complex assembly
bundle sheath	DOF30	Zm00001d028625	ribulose bisphosphate carboxylase complex assembly
bundle sheath	DOF11	Zm00001d030727	ribulose bisphosphate carboxylase complex assembly
bundle sheath	MYB35	Zm00001d011297	photosystem I stabilization, photosynthetic NADP+ reduction
bundle sheath	MYB84	Zm00001d024627	photosystem I stabilization, photosynthetic NADP+ reduction
bundle sheath	MYB25	Zm00001d010201	cutin transport
bundle sheath	MYB8	Zm00001d041853	cutin transport
bundle sheath	PL1	Zm00001d037118	cutin transport
